# Dynamics of murine brain protein synthesis *in vivo* identify the hippocampus, cortex and cerebellum as highly active metabolic sites

**DOI:** 10.1101/643783

**Authors:** Ser Sue Ng, Jung Eun Park, Wei Meng, Christopher Li-Hsian Chen, Raj N. Kalaria, Neil E. McCarthy, Siu Kwan Sze

## Abstract

Identification of proteins that are synthesized *de novo* in response to specific microenvironmental cues is critical to understanding the molecular mechanisms that underpin key physiological processes and pathologies. Here we report that a brief period of pulsed SILAC diet (Stable Isotope Labelling by Amino acids in Cell culture) enables determination of biological functions corresponding to actively translating proteins in the mouse brain. Our data demonstrate that the hippocampus, cortex and cerebellum are highly active sites of protein synthesis, rapidly expressing key mediators of nutrient sensing and lipid metabolism, as well as critical regulators of synaptic function, axon guidance, and circadian entrainment. Together, these findings confirm that protein metabolic activity varies significantly between brain regions *in vivo* and indicate that pSILAC-based approaches can identify specific anatomical sites and biological pathways likely to be suitable for drug targeting in neurodegenerative disorders.

**Abbreviations:** ApoA1: Apolipoprotein A1, ApoA4: Apolipoprotein A4, ApoE: Apolipoprotein E, ApoJ/Clu: Apolipoprotein J/Clusterin, App: Amyloid-β precursor/A4 protein: App, HDL: high density lipoprotein, Lrp1: Low density lipoprotein receptor-related protein 1, pSILAC: pulsed SILAC, pSIVOM: pulsed-SILAC in vivo labelling in mouse, SILAC: Stable Isotope Labelling by Amino acids in Cell culture)
