## Supplementary Table S1 for "Dynamics of murine brain protein synthesis *in vivo* identify the hippocampus, cortex and cerebellum as highly active metabolic sites"

### Sheet: TableS1 
Supplementary Table S1. Record of mouse body weight and average SILAC diet consumption per animal.
Mice strain	C57BL6/J		Sex	Male		Age	10 weeks
Body weight	Before starvation	Day 0	Day 1	Day2			Food intake	per cage(3 mice)	daily per mouse body weight	average daily intake per body weight	stdev
Mice 1	24.5	22.38	23.27	24.92			Day1	10.19	0.140804	0.148883	0.0111032
Mice 2	25.3	22.2	22.95	24.47		Set1	Day2	12.75	0.165134
Mice 3	27.54	23.68	26.15	27.82
Mice 4	25.7	23.33	24.79	25.4			Day1	10.63	0.142915
Mice 5	26	23.52	25.15	25.72		Set2	Day2	11.13	0.146679
Mice 6	25.22	22.86	24.44	24.76
